# Identification of novel myelodysplastic syndromes prognostic subgroups by integration of inflammation, cell-type composition, and immune signatures in the bone marrow

**DOI:** 10.1101/2024.03.11.584361

**Authors:** Sila Gerlevik, Nogayhan Seymen, Shan Hama, Warisha Mumtaz, I. Richard Thompson, Seyed R. Jalili, Deniz E. Kaya, Alfredo Iacoangeli, Andrea Pellagatti, Jacqueline Boultwood, Giorgio Napolitani, Ghulam J. Mufti, Mohammad M. Karimi

**Affiliations:** Comprehensive Cancer Centre, School of Cancer & Pharmaceutical Sciences, Faculty of Life Sciences & Medicine, King’s College London, London SE5 8AF, United Kingdom; Department of Basic and Clinical Neuroscience, King’s College London, London, United Kingdom; Department of Biostatistics and Health Informatics, King’s College London, London, United Kingdom; NIHR BRC SLAM NHS Foundation Trust, London, United Kingdom; Perron Institute for Neurological and Translational Science, University of Western Australia Medical School, Perth, WA 6009, Australia; Nuffield Division of Clinical Laboratory Sciences, Radcliffe Department of Medicine, University of Oxford, Oxford, United Kingdom

**Author notes:** These authors contributed equally to this work and share first authorship (Sila Gerlevik, Nogayhan Seymen, Shan Hama). The authors declare no competing financial interests.

## Abstract

Mutational profiles of Myelodysplastic syndromes (MDS) have established that a relatively small number of genetic aberrations, including SF3B1 and SRSF2 spliceosome mutations, lead to specific phenotypes and prognostic subgrouping. We performed a Multi-Omics Factor Analysis (MOFA) on two published MDS cohorts of bone marrow mononuclear cells (BMMNCs) and CD34+ cells with three data modalities (clinical, genotype, and transcriptomics). Seven different views, including immune profile, inflammation/aging, Retrotransposon (RTE) expression, and cell-type composition, were derived from these modalities to identify the latent factors with significant impact on MDS prognosis. SF3B1 was the only mutation among 13 mutations in the BMMNC cohort, indicating a significant association with high inflammation. This trend was also observed to a lesser extent in the CD34+ cohort. Interestingly, the MOFA factor representing the inflammation shows a good prognosis for MDS patients with high inflammation. In contrast, SRSF2 mutant cases show a granulocyte-monocyte progenitor (GMP) pattern and high levels of senescence, immunosenescence, and malignant myeloid cells, consistent with their poor prognosis. Furthermore, MOFA identified RTE expression as a risk factor for MDS. This work elucidates the efficacy of our integrative approach to assess the MDS risk that goes beyond all the scoring systems described thus far for MDS.
