## Supplementary material for "Identification of novel myelodysplastic syndromes prognostic subgroups by integration of inflammation, cell-type composition, and immune signatures in the bone marrow": Manuscript Tables

### Sheet: Table 1
Table 1. Association of Factors in the BMMNC cohort to overall survival and event-free survival. Univariate and multivariate (controlling for sex and age) Cox regression were undertaken for patients in the BMMNC cohort to determine the relationship between the identified MOFA factors and OS/EFS. The regression was done using 95% confidence intervals, with the outcome shown as hazard ratios (HR). …
	Overall survival				Event-free survival
	Univariate		Multivariate		Univariate		Multivariate
Factors	Hazard Ratio (CI)	p-value	Hazard Ratio (CI)	p-value	Hazard Ratio (CI)	p-value	Hazard Ratio (CI)	p-value
Factor1	0.74 (0.47-1.18)	0.209	0.36 (0.16-0.81)	0.013*	0.76 (0.48-1.20)	0.242	0.69 (0.34-1.38)	0.294
Factor2	1.55 (0.95-2.53)	0.082	1.64 (0.71-3.78)	0.248	1.70 (1.04-2.77)	0.033*	2.27 (1.07-4.81)	0.033*
Factor3	0.56 (0.22-1.41)	0.218	0.33 (0.07-1.54)	0.157	0.47 (0.18-1.22)	0.121	0.28 (0.06-1.34)	0.11
Factor4	0.41 (0.26-0.65)	<0.001*	0.39 (0.17-0.90)	0.028*	0.48 (0.34-0.66)	<0.001*	0.66 (0.36-1.20)	0.176
Factor5	0.76 (0.52-1.10)	0.148	0.68 (0.40-1.15)	0.148	0.80 (0.55-1.17)	0.25	0.84 (0.49-1.44)	0.527
Factor6	1.27 (0.85-1.91)	0.238	1.26 (0.71-2.23)	0.431	1.28 (0.85-1.93)	0.23	1.21 (0.72-2.02)	0.478
Factor7	1.05 (0.66-1.66)	0.832	0.76 (0.40-1.44)	0.4	0.98 (0.62-1.55)	0.943	0.96 (0.56-1.64)	0.879
Factor8	1.73 (1.06-2.82)	0.029*	1.08 (0.57-2.02)	0.818	1.73 (1.07-2.79)	0.025*	1.23 (0.62-2.43)	0.554
Factor9	0.56 (0.38-0.84)	0.005*	0.49 (0.28-0.85)	0.012*	0.59 (0.40-0.87)	0.007*	0.45 (0.26-0.80)	0.007*
Factor10	1.07 (0.69-1.67)	0.757	0.76 (0.43-1.34)	0.336	1.07 (0.69-1.66)	0.755	0.76 (0.42-1.38)	0.371

### Sheet: Table 2
Table 2. Multiple linear regression analysis to study the association between various mutations (covariates) and inflammatory chemokines and cytokines. SF3B1 mutation was the only mutation showing a significant association with the inflammatory chemokines level in the multiple linear regression model (P < 0.001). The association between SF3B1 mutation and the inflammatory cytokines is also the mo…
	Inflammatory Chemokines				Inflammatory Cytokines
Genes	Estimates	Std. Error	t-value	p-value	Estimate	Std. Error	t-value	p-value
ASXL1 (n=21)	-0.001	0.019	-0.036	0.972	-0.052	0.039	-1.319	0.191
CBL (n=8)	-0.02	0.029	-0.69	0.492	-0.008	0.061	-0.13	0.897
CUX1 (n=9)	-0.006	0.027	-0.218	0.828	-0.091	0.057	-1.596	0.115
DNMT3A (n=7)	-0.042	0.029	-1.437	0.155	0.025	0.062	0.401	0.69
EZH2 (n=6)	0.024	0.031	0.776	0.44	-0.13	0.066	-1.967	0.053
IDH1 (n=5)	0.017	0.038	0.453	0.652	-0.01	0.081	-0.128	0.898
JAK2 (n=5)	-0.003	0.032	-0.107	0.915	0	0.068	-0.004	0.997
RUNX1 (n=7)	-0.006	0.03	-0.209	0.835	-0.003	0.064	-0.045	0.964
SF3B1 (n=36)	0.059	0.016	3.708	<0.001***	0.081	0.034	2.38	0.020*
SRSF2 (n=17)	0	0.025	-0.009	0.993	-0.044	0.054	-0.814	0.418
STAG2 (n=5)	-0.039	0.035	-1.123	0.265	-0.159	0.074	-2.153	0.035*
TET2 (n=21)	0.031	0.02	1.523	0.132	0.013	0.043	0.304	0.762
U2AF1 (n=9)	0.056	0.028	1.97	0.053	0.153	0.06	2.54	0.013*
